# A comprehensive atlas of fetal splicing patterns in the brain of adult myotonic dystrophy type 1 patients

**DOI:** 10.1101/2021.10.01.462715

**Authors:** Max J. F. Degener, Remco T.P. van Cruchten, Brittney A. Otero, Eric T. Wang, Derick G. Wansink, Peter A.C. ‘t Hoen

## Abstract

In patients with myotonic dystrophy type 1 (DM1), dysregulation of RNA-binding proteins like MBNL and CELF1 leads to alternative splicing of exons and is thought to induce a return to fetal splicing patterns in adult tissues, including the central nervous system (CNS). To comprehensively evaluate this, we created an atlas of developmentally regulated splicing patterns in the frontal cortex of healthy individuals and DM1 patients by combining RNA-seq data from BrainSpan, GTEx and DM1 patients. Thirty four splice events displayed an inclusion pattern in DM1 patients that is typical for the fetal situation in healthy individuals. The regulation of DM1-relevant splicing patterns could partly be explained by changes in mRNA expression of the splice regulators *MBNL1, MBNL2* and *CELF1*. On the contrary, interindividual differences in splicing patterns between healthy adults could not be explained by differential expression of these splice regulators. Our findings lend transcriptome-wide evidence to the previously noted shift to fetal splicing patterns in the adult DM1 brain as a consequence of an imbalance in antagonistic MBNL and CELF1 activities. Our atlas serves as a solid foundation for further study and understanding of the cognitive phenotype in patients.
