## Supplementary material for "A comprehensive atlas of fetal splicing patterns in the brain of adult myotonic dystrophy type 1 patients": Suppl Tables: Table_1.csv

SE.event	MISO.eventID	group	mean.psi.dorsolateral	mean.psi.medial	mean.psi.orbital	mean.psi.ventrolateral	p.value	p.value.FDR
MTSS1L	chr16:70679630:70679704:-@chr16:70679315:70679323:-@chr16:70678252:70678409:-	Prenatal	0.468125	0.4625	0.427857142857143	0.471333333333333	0.510271613293681	0.999722392718333
MTSS1L	chr16:70679630:70679704:-@chr16:70679315:70679323:-@chr16:70678252:70678409:-	Postnatal	0.694736842105263	0.690526315789474	0.708421052631579	0.704285714285714	0.787695723755302	0.999722392718333
MBNL1	chr3:152445282:152445539:+@chr3:152446704:152446757:+@chr3:152447620:152447773:+	Prenatal	0.736875	0.749375	0.737142857142857	0.789333333333333	0.779840338138311	0.999722392718333
MBNL1	chr3:152445282:152445539:+@chr3:152446704:152446757:+@chr3:152447620:152447773:+	Postnatal	0.435263157894737	0.501052631578947	0.442105263157895	0.453809523809524	0.434085015234691	0.999722392718333
GOLGA2	chr9:128273850:128273972:-@chr9:128272785:128272865:-@chr9:128268420:128268524:-	Prenatal	0.115	0.1075	0.141428571428571	0.139333333333333	0.424201814955028	0.999722392718333
GOLGA2	chr9:128273850:128273972:-@chr9:128272785:128272865:-@chr9:128268420:128268524:-	Postnatal	0.72421052631579	0.76421052631579	0.751578947368421	0.7	0.971470218294743	0.999722392718333
PPHLN1	chr12:42374863:42375074:+@chr12:42384940:42384996:+@chr12:42387456:42387535:+	Prenatal	0.075	0.080625	0.0964285714285714	0.088	0.816150087539104	0.999722392718333
PPHLN1	chr12:42374863:42375074:+@chr12:42384940:42384996:+@chr12:42387456:42387535:+	Postnatal	0.418421052631579	0.455789473684211	0.432105263157895	0.413333333333333	0.670196949292899	0.999722392718333
MBNL2a	chr13:97346804:97347067:+@chr13:97356796:97356849:+@chr13:97357482:97357635:+	Prenatal	0.675	0.701875	0.671428571428571	0.704666666666667	0.706725246802935	0.999722392718333
MBNL2a	chr13:97346804:97347067:+@chr13:97356796:97356849:+@chr13:97357482:97357635:+	Postnatal	0.376842105263158	0.317368421052632	0.316842105263158	0.310952380952381	0.75855890443437	0.999722392718333
NRCAM	chr7:108168277:108168402:-@chr7:108166921:108167073:-@chr7:108160361:108160492:-	Prenatal	0.171875	0.145625	0.135	0.168666666666667	0.32716861832054	0.999722392718333
NRCAM	chr7:108168277:108168402:-@chr7:108166921:108167073:-@chr7:108160361:108160492:-	Postnatal	0.442105263157895	0.417894736842105	0.441052631578947	0.445714285714286	0.875400624415231	0.999722392718333
GABRG2	chr5:162149108:162149313:+@chr5:162151730:162151753:+@chr5:162153093:162155515:+	Prenatal	0.0475	0.0525	0.05	0.046	0.98331940717068	0.999722392718333
GABRG2	chr5:162149108:162149313:+@chr5:162151730:162151753:+@chr5:162153093:162155515:+	Postnatal	0.391052631578947	0.350526315789474	0.363157894736842	0.37047619047619	0.915295094326089	0.999722392718333
TJP1	chr15:29720358:29720708:-@chr15:29719777:29720016:-@chr15:29718266:29719138:-	Prenatal	0.14875	0.155	0.134285714285714	0.151333333333333	0.888280749412545	0.999722392718333
TJP1	chr15:29720358:29720708:-@chr15:29719777:29720016:-@chr15:29718266:29719138:-	Postnatal	0.516842105263158	0.523684210526316	0.537894736842105	0.525714285714286	0.90529242831159	0.999722392718333
DCLK1	chr13:35793366:35793479:-@chr13:35788212:35788285:-@chr13:35768652:35774699:-	Prenatal	0.0475	0.049375	0.0442857142857143	0.048	0.957070838669068	0.999722392718333
DCLK1	chr13:35793366:35793479:-@chr13:35788212:35788285:-@chr13:35768652:35774699:-	Postnatal	0.479473684210526	0.507368421052632	0.433157894736842	0.467619047619048	0.415630265604498	0.999722392718333
LRRFIP2	chr3:37094792:37094908:-@chr3:37091467:37091538:-@chr3:37083636:37083806:-	Prenatal	0.2025	0.23375	0.229285714285714	0.222666666666667	0.771988884017842	0.999722392718333
LRRFIP2	chr3:37094792:37094908:-@chr3:37091467:37091538:-@chr3:37083636:37083806:-	Postnatal	0.75	0.647368421052632	0.76421052631579	0.709047619047619	0.221280845634677	0.999722392718333
DLGAP1	chr18:3729135:3729375:-@chr18:3656084:3656113:-@chr18:3581875:3582248:-	Prenatal	0.03375	0.031875	0.0278571428571429	0.0246666666666667	0.591180973697023	0.999722392718333
DLGAP1	chr18:3729135:3729375:-@chr18:3656084:3656113:-@chr18:3581875:3582248:-	Postnatal	0.481052631578947	0.464736842105263	0.471578947368421	0.474761904761905	0.943028911071825	0.999722392718333
ADD1	chr4:2926014:2926112:+@chr4:2926642:2926675:+@chr4:2928171:2930073:+	Prenatal	0.84125	0.775	0.798571428571429	0.869333333333333	0.176157189648172	0.999722392718333
ADD1	chr4:2926014:2926112:+@chr4:2926642:2926675:+@chr4:2928171:2930073:+	Postnatal	0.306842105263158	0.297894736842105	0.323157894736842	0.303809523809524	0.692794717390376	0.999722392718333
SORBS1c	chr10:95381685:95381799:-@chr10:95375973:95376056:-@chr10:95367650:95367699:-	Prenatal	0.25	0.28375	0.256428571428571	0.292	0.418959705688753	0.999722392718333
SORBS1c	chr10:95381685:95381799:-@chr10:95375973:95376056:-@chr10:95367650:95367699:-	Postnatal	0.756842105263158	0.709473684210526	0.752631578947368	0.716190476190476	0.310178811950937	0.999722392718333
PACRGL	chr4:20700459:20700706:+@chr4:20702141:20702221:+@chr4:20704466:20704533:+	Prenatal	0.299375	0.374375	0.372857142857143	0.378666666666667	0.414049102592276	0.999722392718333
PACRGL	chr4:20700459:20700706:+@chr4:20702141:20702221:+@chr4:20704466:20704533:+	Postnatal	0.574736842105263	0.645263157894737	0.601578947368421	0.587142857142857	0.747939204858572	0.999722392718333
TCF3	chr19:1615686:1615821:-@chr19:1615285:1615485:-@chr19:1612207:1612433:-	Prenatal	0.789375	0.75125	0.765	0.792	0.741285494117776	0.999722392718333
TCF3	chr19:1615686:1615821:-@chr19:1615285:1615485:-@chr19:1612207:1612433:-	Postnatal	0.433684210526316	0.443157894736842	0.405263157894737	0.381904761904762	0.589864407707876	0.999722392718333
PALLD	chr4:168924945:168925078:+@chr4:168925233:168925278:+@chr4:168926213:168928457:+	Prenatal	0.083125	0.089375	0.0892857142857143	0.0853333333333333	0.999722392718333	0.999722392718333
PALLD	chr4:168924945:168925078:+@chr4:168925233:168925278:+@chr4:168926213:168928457:+	Postnatal	0.348947368421053	0.348421052631579	0.326315789473684	0.325714285714286	0.908277816570029	0.999722392718333
CSNK1D	chr17:82248875:82249014:-@chr17:82245976:82246039:-@chr17:82244362:82244831:-	Prenatal	0.235625	0.244375	0.262142857142857	0.274666666666667	0.535775706970769	0.999722392718333
CSNK1D	chr17:82248875:82249014:-@chr17:82245976:82246039:-@chr17:82244362:82244831:-	Postnatal	0.557368421052632	0.591578947368421	0.588421052631579	0.576666666666667	0.854834828802525	0.999722392718333
SOS1	chr2:38995123:38995387:-@chr2:38989270:38989314:-@chr2:38987473:38987591:-	Prenatal	0.105625	0.108125	0.144285714285714	0.122	0.569714082887723	0.999722392718333
SOS1	chr2:38995123:38995387:-@chr2:38989270:38989314:-@chr2:38987473:38987591:-	Postnatal	0.395263157894737	0.392105263157895	0.328421052631579	0.35047619047619	0.716387200750186	0.999722392718333
SORBS1a	chr10:95354882:95354967:-@chr10:95351209:95351376:-@chr10:95346406:95346452:-	Prenatal	0.39	0.365625	0.385714285714286	0.423333333333333	0.839920498422319	0.999722392718333
SORBS1a	chr10:95354882:95354967:-@chr10:95351209:95351376:-@chr10:95346406:95346452:-	Postnatal	0.893157894736842	0.885263157894737	0.890526315789474	0.873333333333333	0.969997290482113	0.999722392718333
SORBS1b	chr10:95354882:95354967:-@chr10:95351216:95351376:-@chr10:95346406:95346452:-	Prenatal	0.37125	0.338125	0.367857142857143	0.392666666666667	0.851068234907433	0.999722392718333
SORBS1b	chr10:95354882:95354967:-@chr10:95351216:95351376:-@chr10:95346406:95346452:-	Postnatal	0.872631578947368	0.868947368421053	0.858947368421053	0.861904761904762	0.979544738367971	0.999722392718333
CAMKK2	chr12:121245140:121245240:-@chr12:121244573:121244615:-@chr12:121237697:121240869:-	Prenatal	0.046875	0.04	0.0442857142857143	0.0426666666666667	0.80554914835807	0.999722392718333
CAMKK2	chr12:121245140:121245240:-@chr12:121244573:121244615:-@chr12:121237697:121240869:-	Postnatal	0.585789473684211	0.537894736842105	0.61	0.574761904761905	0.714900975151783	0.999722392718333
DNM1L	chr12:32701415:32701562:+@chr12:32705825:32705863:+@chr12:32707367:32707413:+	Prenatal	0.1525	0.165	0.139285714285714	0.149333333333333	0.632043300801058	0.999722392718333
DNM1L	chr12:32701415:32701562:+@chr12:32705825:32705863:+@chr12:32707367:32707413:+	Postnatal	0.495263157894737	0.462105263157895	0.473684210526316	0.455714285714286	0.875939823337926	0.999722392718333
NUMA1	chr11:72012895:72016260:-@chr11:72012401:72012442:-@chr11:72010786:72010854:-	Prenatal	0.055	0.045	0.0592857142857143	0.0653333333333333	0.367877129099279	0.999722392718333
NUMA1	chr11:72012895:72016260:-@chr11:72012401:72012442:-@chr11:72010786:72010854:-	Postnatal	0.407894736842105	0.385789473684211	0.395263157894737	0.397142857142857	0.864972926917089	0.999722392718333
MAPT	chr17:45962321:45962470:+@chr17:45971859:45971945:+@chr17:45978375:45978440:+	Prenatal	0.010625	0.01	0.0128571428571429	0.012	0.263399813848778	0.999722392718333
MAPT	chr17:45962321:45962470:+@chr17:45971859:45971945:+@chr17:45978375:45978440:+	Postnatal	0.353157894736842	0.360526315789474	0.360526315789474	0.351428571428571	0.999697097643378	0.999722392718333
MBNL2c	chr13:97365136:97365171:+@chr13:97366459:97366553:+@chr13:97391322:97394120:+	Prenatal	0.695625	0.675625	0.712142857142857	0.753333333333333	0.753840720366308	0.999722392718333
MBNL2c	chr13:97365136:97365171:+@chr13:97366459:97366553:+@chr13:97391322:97394120:+	Postnatal	0.540526315789474	0.463684210526316	0.453684210526316	0.461904761904762	0.567840037199419	0.999722392718333
MBNL2b	chr13:97357482:97357635:+@chr13:97366459:97366553:+@chr13:97391322:97394120:+	Prenatal	0.628125	0.665625	0.652857142857143	0.649333333333333	0.876415856163335	0.999722392718333
MBNL2b	chr13:97357482:97357635:+@chr13:97366459:97366553:+@chr13:97391322:97394120:+	Postnatal	0.433684210526316	0.391578947368421	0.366842105263158	0.371904761904762	0.634649049100519	0.999722392718333
ARHGAP44	chr17:12958717:12958897:+@chr17:12973302:12973319:+@chr17:12974089:12974310:+	Prenatal	0.188125	0.149375	0.178571428571429	0.165333333333333	0.615074356073996	0.999722392718333
ARHGAP44	chr17:12958717:12958897:+@chr17:12973302:12973319:+@chr17:12974089:12974310:+	Postnatal	0.546842105263158	0.415789473684211	0.448421052631579	0.467142857142857	0.252024565412434	0.999722392718333
DMD	chrX:31134102:31134194:-@chrX:31126642:31126673:-@chrX:31119228:31121930:-	Prenatal	0.15	0.195	0.133571428571429	0.141333333333333	0.332406348886381	0.999722392718333
DMD	chrX:31134102:31134194:-@chrX:31126642:31126673:-@chrX:31119228:31121930:-	Postnatal	0.441052631578947	0.433157894736842	0.471578947368421	0.484285714285714	0.764925200590991	0.999722392718333
ATP1B3	chr3:141876614:141876910:+@chr3:141902136:141902227:+@chr3:141903620:141903748:+	Prenatal	0.09	0.086875	0.0964285714285714	0.102	0.795946777340158	0.999722392718333
ATP1B3	chr3:141876614:141876910:+@chr3:141902136:141902227:+@chr3:141903620:141903748:+	Postnatal	0.6	0.535789473684211	0.577368421052632	0.562857142857143	0.939480785920131	0.999722392718333
TACC2	chr10:122241958:122242001:+@chr10:122245065:122245073:+@chr10:122248643:122248803:+	Prenatal	0.84375	0.825625	0.833571428571429	0.915333333333333	0.121015468779365	0.999722392718333
TACC2	chr10:122241958:122242001:+@chr10:122245065:122245073:+@chr10:122248643:122248803:+	Postnatal	0.173157894736842	0.198947368421053	0.192631578947368	0.142857142857143	0.53671034382533	0.999722392718333
PACS2	chr14:105384879:105384987:+@chr14:105385685:105385717:+@chr14:105389961:105390003:+	Prenatal	0.033125	0.031875	0.0371428571428571	0.0253333333333333	0.58141259319492	0.999722392718333
PACS2	chr14:105384879:105384987:+@chr14:105385685:105385717:+@chr14:105389961:105390003:+	Postnatal	0.441578947368421	0.46421052631579	0.415789473684211	0.412857142857143	0.774004909382463	0.999722392718333
PLA2G6	chr22:38129454:38129562:-@chr22:38128269:38128430:-@chr22:38126371:38126449:-	Prenatal	0.876875	0.875625	0.874285714285714	0.882	0.833365416016673	0.999722392718333
PLA2G6	chr22:38129454:38129562:-@chr22:38128269:38128430:-@chr22:38126371:38126449:-	Postnatal	0.349473684210526	0.332105263157895	0.371052631578947	0.365714285714286	0.978026185766606	0.999722392718333
SEPT11	chr4:77030783:77030970:+@chr4:77036773:77036837:+@chr4:77039073:77039326:+	Prenatal	0.049375	0.0525	0.0378571428571429	0.0446666666666667	0.261112278538005	0.999722392718333
SEPT11	chr4:77030783:77030970:+@chr4:77036773:77036837:+@chr4:77039073:77039326:+	Postnatal	0.461052631578947	0.412105263157895	0.45421052631579	0.43952380952381	0.921348190709757	0.999722392718333
KIFC3	chr16:57759728:57759836:-@chr16:57759125:57759153:-@chr16:57758217:57758909:-	Prenatal	0.135	0.171875	0.156428571428571	0.144	0.529856614410246	0.999722392718333
KIFC3	chr16:57759728:57759836:-@chr16:57759125:57759153:-@chr16:57758217:57758909:-	Postnatal	0.806842105263158	0.787894736842105	0.86421052631579	0.757142857142857	0.554556165485077	0.999722392718333
