## Supplementary material for "A comprehensive atlas of fetal splicing patterns in the brain of adult myotonic dystrophy type 1 patients": Suppl Tables: Table_3.csv

MISO.eventID	Otero2021 (DM1)	Otero2021 (Healthy)	dPSI_DM1_CTRL	p.val_DM1_CTRL	DM1_inclusion	Ensembl.geneID	HGNC.genesymbol	Chr	Strand	Start_up	End_up	Start_se	End_se	Start_dn	End_dn	Length_up	Length_se	Length_dn
chr1:17607802:17607977:+@chr1:17613058:17613174:+@chr1:17616094:17616202:+	0.542380952380952	0.21	0.332380952380952	6.85659402245571e-05	+	ENSG00000074964.16	ARHGEF10L	chr1	+	17607802	17607977	17613058	17613174	17616094	17616202	176	117	109
chr1:17632321:17632466:+@chr1:17634548:17634562:+@chr1:17634835:17635016:+	0.373809523809524	0.64625	-0.272440476190476	0.000126222819354369	-	ENSG00000074964.16	ARHGEF10L	chr1	+	17632321	17632466	17634548	17634562	17634835	17635016	146	15	182
chr1:46594113:46594280:-@chr1:46585874:46585974:-@chr1:46583228:46583329:-	0.297619047619048	0.59875	-0.301130952380952	0.000186598799351421	-	ENSG00000079277.19	MKNK1	chr1	-	46594113	46594280	46585874	46585974	46583228	46583329	168	101	102
chr10:122241958:122242001:+@chr10:122245065:122245073:+@chr10:122248643:122248803:+	0.413809523809524	0.1275	0.286309523809524	0.00010418333009784	+	ENSG00000138162.18	TACC2	chr10	+	122241958	122242001	122245065	122245073	122248643	122248803	44	9	161
chr10:76914936:76915049:-@chr10:76914057:76914137:-@chr10:76909966:76910096:-	0.523809523809524	0.8525	-0.328690476190476	4.52480743227466e-05	-	ENSG00000156113.22	KCNMA1	chr10	-	76914936	76915049	76914057	76914137	76909966	76910096	114	81	131
chr10:95354882:95354967:-@chr10:95351209:95351376:-@chr10:95346406:95346452:-	0.64952380952381	0.9675	-0.317976190476191	4.42765518384105e-05	-	ENSG00000095637.21	SORBS1	chr10	-	95354882	95354967	95351209	95351376	95346406	95346452	86	168	47
chr10:95354882:95354967:-@chr10:95351216:95351376:-@chr10:95346406:95346452:-	0.582380952380952	0.955	-0.372619047619048	4.49548945138303e-05	-	ENSG00000095637.21	SORBS1	chr10	-	95354882	95354967	95351216	95351376	95346406	95346452	86	161	47
chr10:95381685:95381799:-@chr10:95375973:95376056:-@chr10:95367650:95367699:-	0.620476190476191	0.89375	-0.27327380952381	4.56412903720541e-05	-	ENSG00000095637.21	SORBS1	chr10	-	95381685	95381799	95375973	95376056	95367650	95367699	115	84	50
chr11:20048728:20049195:+@chr11:20051289:20051333:+@chr11:20054080:20054240:+	0.312857142857143	0.56625	-0.253392857142857	0.000752332767972241	-	ENSG00000166833.19	NAV2	chr11	+	20048728	20049195	20051289	20051333	20054080	20054240	468	45	161
chr11:35189835:35190065:+@chr11:35201082:35201195:+@chr11:35204512:35204640:+	0.197142857142857	0.41875	-0.221607142857143	0.00149937397070862	-	ENSG00000026508.17	CD44	chr11	+	35189835	35190065	35201082	35201195	35204512	35204640	231	114	129
chr11:35189835:35190065:+@chr11:35214852:35214914:+@chr11:35219316:35219387:+	0.911904761904762	0.70625	0.205654761904762	0.000418642691409376	+	ENSG00000026508.17	CD44	chr11	+	35189835	35190065	35214852	35214914	35219316	35219387	231	63	72
chr11:35219316:35219387:+@chr11:35221654:35221732:+@chr11:35229129:35230027:+	0.923333333333333	0.685	0.238333333333333	0.00419674043057158	+	ENSG00000026508.17	CD44	chr11	+	35219316	35219387	35221654	35221732	35229129	35230027	72	79	899
chr11:69675190:69675416:-@chr11:69674551:69674766:-@chr11:69671749:69671819:-	0.521904761904762	0.77625	-0.254345238095238	0.00127097074038056	-	ENSG00000149716.12	ORAOV1	chr11	-	69675190	69675416	69674551	69674766	69671749	69671819	227	216	71
chr11:72012895:72016260:-@chr11:72012401:72012442:-@chr11:72010786:72010854:-	0.218571428571429	0.43	-0.211428571428571	0.000746672819393888	-	ENSG00000137497.17	NUMA1	chr11	-	72012895	72016260	72012401	72012442	72010786	72010854	3366	42	69
chr11:72674137:72674591:-@chr11:72631078:72631139:-@chr11:72608662:72608751:-	0.365714285714286	0.6075	-0.241785714285714	0.00150951693590319	-	ENSG00000186642.15	PDE2A	chr11	-	72674137	72674591	72631078	72631139	72608662	72608751	455	62	90
chr12:10713211:10713333:-@chr12:10709908:10710114:-@chr12:10704051:10704148:-	0.706190476190476	0.49875	0.207440476190476	0.000812064845646166	+	ENSG00000060138.12	YBX3	chr12	-	10713211	10713333	10709908	10710114	10704051	10704148	123	207	98
chr12:109967458:109967503:-@chr12:109967314:109967319:-@chr12:109965526:109965577:-	0.568095238095238	0.79	-0.221904761904762	0.0036672497265065	-	ENSG00000139436.20	GIT2	chr12	-	109967458	109967503	109967314	109967319	109965526	109965577	46	6	52
chr12:121245140:121245240:-@chr12:121244573:121244615:-@chr12:121237697:121240869:-	0.662380952380952	0.925	-0.262619047619048	4.92847769811614e-05	-	ENSG00000110931.18	CAMKK2	chr12	-	121245140	121245240	121244573	121244615	121237697	121240869	101	43	3173
chr12:19269770:19269885:+@chr12:19270188:19270205:+@chr12:19274516:19274983:+	0.696190476190476	0.48875	0.207440476190476	0.000273895911557902	+	ENSG00000052126.14	PLEKHA5	chr12	+	19269770	19269885	19270188	19270205	19274516	19274983	116	18	468
chr12:32701415:32701562:+@chr12:32705825:32705863:+@chr12:32707367:32707413:+	0.493809523809524	0.7325	-0.238690476190476	0.000154362870646849	-	ENSG00000087470.17	DNM1L	chr12	+	32701415	32701562	32705825	32705863	32707367	32707413	148	39	47
chr12:42374863:42375074:+@chr12:42384940:42384996:+@chr12:42387456:42387535:+	0.22	0.49375	-0.27375	0.000152920242946833	-	ENSG00000134283.17	PPHLN1	chr12	+	42374863	42375074	42384940	42384996	42387456	42387535	212	57	80
chr12:54418981:54419460:-@chr12:54411834:54411964:-@chr12:54409485:54409597:-	0.912380952380952	0.71	0.202380952380952	0.000204863267595533	+	ENSG00000161638.10	ITGA5	chr12	-	54418981	54419460	54411834	54411964	54409485	54409597	480	131	113
chr12:59761125:59761202:+@chr12:59768126:59768323:+@chr12:59771219:59771362:+	0.184285714285714	0.39875	-0.214464285714286	0.00893000585351664	-	ENSG00000118596.11	SLC16A7	chr12	+	59761125	59761202	59768126	59768323	59771219	59771362	78	198	144
chr12:66377174:66377285:-@chr12:66377017:66377061:-@chr12:66371694:66371927:-	0.402857142857143	0.675	-0.272142857142857	0.000207430296554321	-	ENSG00000155974.11	GRIP1	chr12	-	66377174	66377285	66377017	66377061	66371694	66371927	112	45	234
chr13:101453883:101454100:+@chr13:101567699:101567845:+@chr13:101575424:101575546:+	0.735714285714286	0.48375	0.251964285714286	0.000527962462880662	+	ENSG00000198542.13	ITGBL1	chr13	+	101453883	101454100	101567699	101567845	101575424	101575546	218	147	123
chr13:113090068:113090160:+@chr13:113091121:113091195:+@chr13:113094514:113094635:+	0.544761904761905	0.84125	-0.296488095238095	5.59996991441763e-05	-	ENSG00000126217.20	MCF2L	chr13	+	113090068	113090160	113091121	113091195	113094514	113094635	93	75	122
chr13:35793366:35793479:-@chr13:35788212:35788285:-@chr13:35768652:35774699:-	0.393333333333333	0.605	-0.211666666666667	4.50524565170812e-05	-	ENSG00000133083.14	DCLK1	chr13	-	35793366	35793479	35788212	35788285	35768652	35774699	114	74	6048
chr13:42219686:42219794:+@chr13:42221264:42221394:+@chr13:42229099:42229250:+	0.412857142857143	0.14125	0.271607142857143	0.000103162697662307	+	ENSG00000102780.16	DGKH	chr13	+	42219686	42219794	42221264	42221394	42229099	42229250	109	131	152
chr13:97346804:97347067:+@chr13:97356796:97356849:+@chr13:97357482:97357635:+	0.630952380952381	0.26625	0.364702380952381	6.17224723744144e-05	+	ENSG00000139793.18	MBNL2	chr13	+	97346804	97347067	97356796	97356849	97357482	97357635	264	54	154
chr13:97357482:97357635:+@chr13:97366459:97366553:+@chr13:97391322:97394120:+	0.478571428571429	0.245	0.233571428571429	0.000894567197897935	+	ENSG00000139793.18	MBNL2	chr13	+	97357482	97357635	97366459	97366553	97391322	97394120	154	95	2799
chr13:97365136:97365171:+@chr13:97366459:97366553:+@chr13:97391322:97394120:+	0.621904761904762	0.34	0.281904761904762	0.00069256320627636	+	ENSG00000139793.18	MBNL2	chr13	+	97365136	97365171	97366459	97366553	97391322	97394120	36	95	2799
chr14:105151283:105151396:-@chr14:105150991:105151104:-@chr14:105150865:105150911:-	0.702380952380953	0.49375	0.208630952380952	0.00495083487766255	+	ENSG00000184916.8	JAG2	chr14	-	105151283	105151396	105150991	105151104	105150865	105150911	114	114	47
chr14:105384879:105384987:+@chr14:105385685:105385717:+@chr14:105389961:105390003:+	0.395238095238095	0.6425	-0.247261904761905	0.00311919873646645	-	ENSG00000179364.13	PACS2	chr14	+	105384879	105384987	105385685	105385717	105389961	105390003	109	33	43
chr14:72536186:72536275:+@chr14:72540041:72540094:+@chr14:72562417:72566529:+	0.33047619047619	0.59125	-0.26077380952381	0.000155233293412974	-	ENSG00000182732.16	RGS6	chr14	+	72536186	72536275	72540041	72540094	72562417	72566529	90	54	4113
chr15:29720358:29720708:-@chr15:29719777:29720016:-@chr15:29718266:29719138:-	0.358095238095238	0.57125	-0.213154761904762	0.00150545444119316	-	ENSG00000104067.16	TJP1	chr15	-	29720358	29720708	29719777	29720016	29718266	29719138	351	240	873
chr15:43607863:43607975:-@chr15:43605264:43605399:-@chr15:43604650:43604846:-	0.71952380952381	0.48625	0.23327380952381	0.00052712384457912	+	ENSG00000242866.9	STRC	chr15	-	43607863	43607975	43605264	43605399	43604650	43604846	113	136	197
chr15:52235670:52235763:-@chr15:52232622:52232685:-@chr15:52229133:52229313:-	0.486666666666667	0.2625	0.224166666666667	0.00177690041997458	+	ENSG00000128833.12	MYO5C	chr15	-	52235670	52235763	52232622	52232685	52229133	52229313	94	64	181
chr15:60397943:60397986:-@chr15:60386028:60386086:-@chr15:60364429:60364523:-	0.778571428571429	0.5775	0.201071428571429	0.000898516150737058	+	ENSG00000182718.16	ANXA2	chr15	-	60397943	60397986	60386028	60386086	60364429	60364523	44	59	95
chr15:60397943:60397986:-@chr15:60397258:60397338:-@chr15:60364429:60364523:-	0.208571428571429	0.4675	-0.258928571428571	0.000750065282772797	-	ENSG00000182718.16	ANXA2	chr15	-	60397943	60397986	60397258	60397338	60364429	60364523	44	81	95
chr15:80779371:80779614:+@chr15:80873538:80873636:+@chr15:80873864:80873973:+	0.224285714285714	0.44	-0.215714285714286	0.00117011194875525	-	ENSG00000103888.16	CEMIP	chr15	+	80779371	80779614	80873538	80873636	80873864	80873973	244	99	110
chr15:85655417:85655787:+@chr15:85662388:85662453:+@chr15:85664563:85664755:+	0.106190476190476	0.3325	-0.226309523809524	0.000357641060158173	-	ENSG00000170776.21	AKAP13	chr15	+	85655417	85655787	85662388	85662453	85664563	85664755	371	66	193
chr15:85658537:85658590:+@chr15:85662388:85662453:+@chr15:85664563:85664755:+	0.150952380952381	0.3825	-0.231547619047619	0.000560045463387194	-	ENSG00000170776.21	AKAP13	chr15	+	85658537	85658590	85662388	85662453	85664563	85664755	54	66	193
chr16:15714909:15715081:-@chr16:15708803:15708841:-@chr16:15703172:15704123:-	0.131904761904762	0.39625	-0.264345238095238	6.82828554843053e-05	-	ENSG00000133392.17	MYH11	chr16	-	15714909	15715081	15708803	15708841	15703172	15704123	173	39	952
chr16:15786630:15786732:-@chr16:15784698:15784718:-@chr16:15782385:15782477:-	0.693809523809524	0.43125	0.262559523809524	0.000980373954895423	+	ENSG00000133392.17	MYH11	chr16	-	15786630	15786732	15784698	15784718	15782385	15782477	103	21	93
chr16:2268055:2268114:-@chr16:2267175:2267218:-@chr16:2264573:2264760:-	0.0561904761904762	0.2675	-0.211309523809524	4.27559516490337e-05	-	ENSG00000205937.11	RNPS1	chr16	-	2268055	2268114	2267175	2267218	2264573	2264760	60	44	188
chr16:57759728:57759836:-@chr16:57759125:57759153:-@chr16:57758217:57758909:-	0.658571428571429	0.945	-0.286428571428571	8.34389567694624e-05	-	ENSG00000140859.15	KIFC3	chr16	-	57759728	57759836	57759125	57759153	57758217	57758909	109	29	693
chr16:70468849:70468968:+@chr16:70469152:70469323:+@chr16:70470314:70470426:+	0.684761904761905	0.4625	0.222261904761905	0.001387425963604	+	ENSG00000157353.16	FUK	chr16	+	70468849	70468968	70469152	70469323	70470314	70470426	120	172	113
chr16:70679630:70679704:-@chr16:70679315:70679323:-@chr16:70678252:70678409:-	0.482380952380952	0.71375	-0.231369047619048	0.000137780887933213	-	ENSG00000132613.14	MTSS1L	chr16	-	70679630	70679704	70679315	70679323	70678252	70678409	75	9	158
chr16:84699995:84700111:+@chr16:84716195:84716518:+@chr16:84733053:84733105:+	0.490952380952381	0.7175	-0.226547619047619	0.00137985771756497	-	ENSG00000103194.15	USP10	chr16	+	84699995	84700111	84716195	84716518	84733053	84733105	117	324	53
chr17:12958717:12958897:+@chr17:12973302:12973319:+@chr17:12974089:12974310:+	0.247142857142857	0.7675	-0.520357142857143	5.58814067725142e-05	-	ENSG00000006740.16	ARHGAP44	chr17	+	12958717	12958897	12973302	12973319	12974089	12974310	181	18	222
chr17:17861476:17861551:-@chr17:17857769:17857855:-@chr17:17850893:17850952:-	0.527142857142857	0.8125	-0.285357142857143	0.000207805133760702	-	ENSG00000175662.17	TOM1L2	chr17	-	17861476	17861551	17857769	17857855	17850893	17850952	76	87	60
chr17:18699154:18699275:+@chr17:18699360:18699457:+@chr17:18701357:18701445:+	0.451428571428571	0.6675	-0.216071428571429	0.00899769646276574	-	ENSG00000108448.20	TRIM16L	chr17	+	18699154	18699275	18699360	18699457	18701357	18701445	122	98	89
chr17:45962321:45962470:+@chr17:45971859:45971945:+@chr17:45978375:45978440:+	0.151428571428571	0.62125	-0.469821428571429	0.000120730306216282	-	ENSG00000186868.15	MAPT	chr17	+	45962321	45962470	45971859	45971945	45978375	45978440	150	87	66
chr17:50607827:50608040:+@chr17:50609882:50609935:+@chr17:50615361:50615512:+	0.465238095238095	0.2425	0.222738095238095	0.00193015029319897	+	ENSG00000006283.17	CACNA1G	chr17	+	50607827	50608040	50609882	50609935	50615361	50615512	214	54	152
chr17:63411998:63412130:+@chr17:63412680:63412709:+@chr17:63413543:63413634:+	0.571904761904762	0.30875	0.263154761904762	0.000571656698287408	+	ENSG00000170921.15	TANC2	chr17	+	63411998	63412130	63412680	63412709	63413543	63413634	133	30	92
chr17:75754576:75754815:+@chr17:75755055:75755213:+@chr17:75755701:75755850:+	0.247619047619048	0.61625	-0.368630952380952	0.000332967825010264	-	ENSG00000132470.13	ITGB4	chr17	+	75754576	75754815	75755055	75755213	75755701	75755850	240	159	150
chr17:82248875:82249014:-@chr17:82245976:82246039:-@chr17:82244362:82244831:-	0.238095238095238	0.5675	-0.329404761904762	0.000125013157881826	-	ENSG00000141551.14	CSNK1D	chr17	-	82248875	82249014	82245976	82246039	82244362	82244831	140	64	470
chr17:8535387:8535501:-@chr17:8530623:8530685:-@chr17:8521092:8521285:-	0.152857142857143	0.5225	-0.369642857142857	5.59996991441763e-05	-	ENSG00000133026.12	MYH10	chr17	-	8535387	8535501	8530623	8530685	8521092	8521285	115	63	194
chr18:12308687:12308795:+@chr18:12310943:12311053:+@chr18:12325067:12326619:+	0.842857142857143	0.58875	0.254107142857143	0.00225090954745359	+	ENSG00000176014.12	TUBB6	chr18	+	12308687	12308795	12310943	12311053	12325067	12326619	109	111	1553
chr18:12794384:12794485:-@chr18:12793482:12793574:-@chr18:12785481:12785844:-	0.33	0.5875	-0.2575	0.000399741071811184	-	ENSG00000175354.18	PTPN2	chr18	-	12794384	12794485	12793482	12793574	12785481	12785844	102	93	364
chr18:3729135:3729375:-@chr18:3656084:3656113:-@chr18:3581875:3582248:-	0.23	0.53125	-0.30125	0.000186257037118106	-	ENSG00000170579.16	DLGAP1	chr18	-	3729135	3729375	3656084	3656113	3581875	3582248	241	30	374
chr18:45724950:45725013:+@chr18:45727261:45727418:+@chr18:45731015:45731204:+	0.403809523809524	0.6225	-0.218690476190476	0.0062531223762543	-	ENSG00000141469.16	SLC14A1	chr18	+	45724950	45725013	45727261	45727418	45731015	45731204	64	158	190
chr18:45724950:45725013:+@chr18:45727261:45727418:+@chr18:45734274:45734402:+	0.463809523809524	0.68125	-0.217440476190476	0.00671898886142244	-	ENSG00000141469.16	SLC14A1	chr18	+	45724950	45725013	45727261	45727418	45734274	45734402	64	158	129
chr18:45724950:45725013:+@chr18:45727332:45727418:+@chr18:45734274:45734402:+	0.178095238095238	0.38375	-0.205654761904762	0.000888011669323872	-	ENSG00000141469.16	SLC14A1	chr18	+	45724950	45725013	45727332	45727418	45734274	45734402	64	87	129
chr18:49863227:49863327:-@chr18:49856813:49856890:-@chr18:49853449:49853647:-	0.508095238095238	0.82125	-0.313154761904762	0.000250370335946413	-	ENSG00000167306.19	MYO5B	chr18	-	49863227	49863327	49856813	49856890	49853449	49853647	101	78	199
chr18:50275600:50275728:-@chr18:50275370:50275444:-@chr18:50275129:50275245:-	0.702857142857143	0.47875	0.224107142857143	0.000524613579118774	+	ENSG00000141644.17	MBD1	chr18	-	50275600	50275728	50275370	50275444	50275129	50275245	129	75	117
chr19:12661260:12661376:-@chr19:12658428:12658510:-@chr19:12658224:12658344:-	0.49	0.2825	0.2075	0.0045424312538134	+	ENSG00000104774.12	MAN2B1	chr19	-	12661260	12661376	12658428	12658510	12658224	12658344	117	83	121
chr19:1270928:1271036:+@chr19:1271329:1271467:+@chr19:1271551:1271632:+	0.964761904761905	0.745	0.219761904761905	0.000134338422412906	+	ENSG00000099622.13	CIRBP	chr19	+	1270928	1271036	1271329	1271467	1271551	1271632	109	139	82
chr19:13212103:13212216:-@chr19:13210617:13210652:-@chr19:13209312:13209498:-	0.644761904761905	0.88875	-0.243988095238095	0.000103978595724839	-	ENSG00000141837.19	CACNA1A	chr19	-	13212103	13212216	13210617	13210652	13209312	13209498	114	36	187
chr19:13230082:13230209:-@chr19:13228699:13228795:-@chr19:13224667:13224772:-	0.525238095238095	0.78625	-0.261011904761905	0.00583490343707523	-	ENSG00000141837.19	CACNA1A	chr19	-	13230082	13230209	13228699	13228795	13224667	13224772	128	97	106
chr19:1615686:1615821:-@chr19:1615285:1615485:-@chr19:1612207:1612433:-	0.532857142857143	0.32125	0.211607142857143	0.00163925937575955	+	ENSG00000071564.14	TCF3	chr19	-	1615686	1615821	1615285	1615485	1612207	1612433	136	201	227
chr19:18742910:18743026:+@chr19:18744108:18744155:+@chr19:18745823:18745960:+	0.224761904761905	0.45875	-0.233988095238095	6.82828554843053e-05	-	ENSG00000105662.15	CRTC1	chr19	+	18742910	18743026	18744108	18744155	18745823	18745960	117	48	138
chr19:37465313:37465473:-@chr19:37454834:37455073:-@chr19:37444907:37444964:-	0.257619047619048	0.4625	-0.204880952380952	0.00226794967523393	-	ENSG00000196437.10	ZNF569	chr19	-	37465313	37465473	37454834	37455073	37444907	37444964	161	240	58
chr19:39846291:39846357:-@chr19:39840617:39840787:-@chr19:39840414:39840515:-	0.800476190476191	0.53	0.27047619047619	0.000296414292522936	+	ENSG00000105202.8	FBL	chr19	-	39846291	39846357	39840617	39840787	39840414	39840515	67	171	102
chr19:39846291:39846357:-@chr19:39840620:39840787:-@chr19:39840414:39840515:-	0.793333333333333	0.50625	0.287083333333333	0.000475822938878651	+	ENSG00000105202.8	FBL	chr19	-	39846291	39846357	39840620	39840787	39840414	39840515	67	168	102
chr19:39846291:39846357:-@chr19:39840656:39840787:-@chr19:39840414:39840515:-	0.799047619047619	0.55375	0.245297619047619	0.000978955976135955	+	ENSG00000105202.8	FBL	chr19	-	39846291	39846357	39840656	39840787	39840414	39840515	67	132	102
chr19:50223247:50223349:+@chr19:50224154:50224177:+@chr19:50225585:50225677:+	0.408571428571429	0.17625	0.232321428571429	0.00428179065895331	+	ENSG00000105357.15	MYH14	chr19	+	50223247	50223349	50224154	50224177	50225585	50225677	103	24	93
chr19:57546457:57547993:-@chr19:57544237:57544583:-@chr19:57541840:57543243:-	0.487619047619048	0.70375	-0.216130952380952	0.00190285363931185	-	ENSG00000251369.8	ZNF550	chr19	-	57546457	57547993	57544237	57544583	57541840	57543243	1537	347	1404
chr19:736019:736078:+@chr19:740352:740483:+@chr19:746285:748329:+	0.106190476190476	0.425	-0.318809523809524	7.38160688433937e-05	-	ENSG00000099864.17	PALM	chr19	+	736019	736078	740352	740483	746285	748329	60	132	2045
chr2:121447337:121447507:-@chr2:121444939:121444962:-@chr2:121430073:121430177:-	0.44	0.1425	0.2975	0.000102553957575199	+	ENSG00000074054.17	CLASP1	chr2	-	121447337	121447507	121444939	121444962	121430073	121430177	171	24	105
chr2:172497975:172498100:+@chr2:172501772:172501901:+@chr2:172504091:172504252:+	0.346666666666667	0.65375	-0.307083333333333	0.00052712384457912	-	ENSG00000091409.14	ITGA6	chr2	+	172497975	172498100	172501772	172501901	172504091	172504252	126	130	162
chr2:215382212:215382325:-@chr2:215380811:215381080:-@chr2:215379130:215379317:-	0.540952380952381	0.33375	0.207202380952381	0.00125867046398858	+	ENSG00000115414.18	FN1	chr2	-	215382212	215382325	215380811	215381080	215379130	215379317	114	270	188
chr2:215394528:215394719:-@chr2:215392931:215393203:-@chr2:215391632:215391814:-	0.48952380952381	0.21625	0.27327380952381	6.21109290919757e-05	+	ENSG00000115414.18	FN1	chr2	-	215394528	215394719	215392931	215393203	215391632	215391814	192	273	183
chr2:218287207:218287303:-@chr2:218285763:218285938:-@chr2:218281940:218282181:-	0.228095238095238	0.455	-0.226904761904762	0.000523778685445459	-	ENSG00000135926.14	TMBIM1	chr2	-	218287207	218287303	218285763	218285938	218281940	218282181	97	176	242
chr2:218289966:218290089:-@chr2:218285763:218285938:-@chr2:218281940:218282181:-	0.251428571428571	0.50625	-0.254821428571429	0.000477363081174483	-	ENSG00000135926.14	TMBIM1	chr2	-	218289966	218290089	218285763	218285938	218281940	218282181	124	176	242
chr2:227995509:227995694:-@chr2:227993534:227993620:-@chr2:227991274:227991326:-	0.552380952380952	0.32125	0.231130952380952	0.00163056500392768	+	ENSG00000153820.12	SPHKAP	chr2	-	227995509	227995694	227993534	227993620	227991274	227991326	186	87	53
chr2:38995123:38995387:-@chr2:38989270:38989314:-@chr2:38987473:38987591:-	0.23	0.44625	-0.21625	0.004253331701065	-	ENSG00000115904.12	SOS1	chr2	-	38995123	38995387	38989270	38989314	38987473	38987591	265	45	119
chr2:46956839:46957007:+@chr2:46958495:46958552:+@chr2:46974973:46975103:+	0.444285714285714	0.7775	-0.333214285714286	0.000154652607046971	-	ENSG00000068724.15	TTC7A	chr2	+	46956839	46957007	46958495	46958552	46974973	46975103	169	58	131
chr22:38129454:38129562:-@chr22:38128269:38128430:-@chr22:38126371:38126449:-	0.50952380952381	0.2125	0.29702380952381	4.53461304994213e-05	+	ENSG00000184381.18	PLA2G6	chr22	-	38129454	38129562	38128269	38128430	38126371	38126449	109	162	79
chr3:111948932:111949075:+@chr3:111949702:111949890:+@chr3:111952572:111952712:+	0.348095238095238	0.61375	-0.265654761904762	0.00499903636752028	-	ENSG00000144824.20	PHLDB2	chr3	+	111948932	111949075	111949702	111949890	111952572	111952712	144	189	141
chr3:114599251:114599346:-@chr3:114582114:114582266:-@chr3:114500352:114500391:-	0.581904761904762	0.34625	0.235654761904762	0.00136480208159835	+	ENSG00000181722.16	ZBTB20	chr3	-	114599251	114599346	114582114	114582266	114500352	114500391	96	153	40
chr3:141876614:141876910:+@chr3:141902136:141902227:+@chr3:141903620:141903748:+	0.348095238095238	0.7	-0.351904761904762	5.63557367431511e-05	-	ENSG00000069849.10	ATP1B3	chr3	+	141876614	141876910	141902136	141902227	141903620	141903748	297	92	129
chr3:152445282:152445539:+@chr3:152446704:152446757:+@chr3:152447620:152447773:+	0.725714285714286	0.48	0.245714285714286	0.00052127958185434	+	ENSG00000152601.17	MBNL1	chr3	+	152445282	152445539	152446704	152446757	152447620	152447773	258	54	154
chr3:37094792:37094908:-@chr3:37091467:37091538:-@chr3:37083636:37083806:-	0.618095238095238	0.84875	-0.230654761904762	0.000524613579118774	-	ENSG00000093167.17	LRRFIP2	chr3	-	37094792	37094908	37091467	37091538	37083636	37083806	117	72	171
chr3:44477591:44477670:-@chr3:44458244:44458364:-@chr3:44455121:44455696:-	0.783809523809524	0.335	0.448809523809524	6.88499243522541e-05	+	ENSG00000185219.16	ZNF445	chr3	-	44477591	44477670	44458244	44458364	44455121	44455696	80	121	576
chr3:53718301:53718388:+@chr3:53718682:53718741:+@chr3:53719755:53719781:+	0.474285714285714	0.825	-0.350714285714286	0.000170232200175836	-	ENSG00000157388.15	CACNA1D	chr3	+	53718301	53718388	53718682	53718741	53719755	53719781	88	60	27
chr4:108083356:108083446:-@chr4:108081586:108081669:-@chr4:108079492:108079614:-	0.193809523809524	0.44375	-0.249940476190476	0.000354637009770819	-	ENSG00000138795.9	LEF1	chr4	-	108083356	108083446	108081586	108081669	108079492	108079614	91	84	123
chr4:168924945:168925078:+@chr4:168925233:168925278:+@chr4:168926213:168928457:+	0.124761904761905	0.32625	-0.201488095238095	0.000969068609120903	-	ENSG00000129116.17	PALLD	chr4	+	168924945	168925078	168925233	168925278	168926213	168928457	134	46	2245
chr4:184649395:184649447:-@chr4:184648465:184648631:-@chr4:184638401:184638468:-	0.356666666666667	0.58	-0.223333333333333	0.00462283816744673	-	ENSG00000164305.18	CASP3	chr4	-	184649395	184649447	184648465	184648631	184638401	184638468	53	167	68
chr4:184649395:184649447:-@chr4:184648503:184648631:-@chr4:184638401:184638468:-	0.30952380952381	0.545	-0.235476190476191	0.00367985983380437	-	ENSG00000164305.18	CASP3	chr4	-	184649395	184649447	184648503	184648631	184638401	184638468	53	129	68
chr4:185646668:185646782:-@chr4:185638877:185639035:-@chr4:185635355:185635411:-	0.223809523809524	0.43	-0.206190476190476	0.000746672819393888	-	ENSG00000154556.17	SORBS2	chr4	-	185646668	185646782	185638877	185639035	185635355	185635411	115	159	57
chr4:185775227:185775366:-@chr4:185684754:185684846:-@chr4:185678796:185678822:-	0.637142857142857	0.4325	0.204642857142857	0.000755742770696296	+	ENSG00000154556.17	SORBS2	chr4	-	185775227	185775366	185684754	185684846	185678796	185678822	140	93	27
chr4:186595689:186595826:-@chr4:186592693:186592752:-@chr4:186590368:186590403:-	0.276190476190476	0.52875	-0.252559523809524	0.00396818825398181	-	ENSG00000083857.13	FAT1	chr4	-	186595689	186595826	186592693	186592752	186590368	186590403	138	60	36
chr4:20700459:20700706:+@chr4:20702141:20702221:+@chr4:20704466:20704533:+	0.443333333333333	0.695	-0.251666666666667	0.00497758117231652	-	ENSG00000163138.18	PACRGL	chr4	+	20700459	20700706	20702141	20702221	20704466	20704533	248	81	68
chr4:2926014:2926112:+@chr4:2926642:2926675:+@chr4:2928171:2930073:+	0.570476190476191	0.32625	0.24422619047619	0.00024511441402169	+	ENSG00000087274.16	ADD1	chr4	+	2926014	2926112	2926642	2926675	2928171	2930073	99	34	1903
chr4:38049618:38049898:+@chr4:38051899:38052060:+@chr4:38053106:38053225:+	0.727619047619048	0.515	0.212619047619048	0.000755742770696296	+	ENSG00000065882.15	TBC1D1	chr4	+	38049618	38049898	38051899	38052060	38053106	38053225	281	162	120
chr4:77030783:77030970:+@chr4:77036773:77036837:+@chr4:77039073:77039326:+	0.234285714285714	0.4425	-0.208214285714286	0.00578051668988057	-	ENSG00000138758.11	SEPT11	chr4	+	77030783	77030970	77036773	77036837	77039073	77039326	188	65	254
chr5:128082735:128083172:-@chr5:128081973:128082191:-@chr5:128076947:128077093:-	0.463809523809524	0.24125	0.222559523809524	0.000438366504561882	+	ENSG00000245937.7	LINC01184	chr5	-	128082735	128083172	128081973	128082191	128076947	128077093	438	219	147
chr5:128082735:128083172:-@chr5:128081973:128082194:-@chr5:128076947:128077093:-	0.462857142857143	0.2425	0.220357142857143	0.000821808973965973	+	ENSG00000245937.7	LINC01184	chr5	-	128082735	128083172	128081973	128082194	128076947	128077093	438	222	147
chr5:150733368:150733475:-@chr5:150731886:150731906:-@chr5:150731416:150731489:-	0.457142857142857	0.18125	0.275892857142857	0.000185234522231058	+	ENSG00000132912.12	DCTN4	chr5	-	150733368	150733475	150731886	150731906	150731416	150731489	108	21	74
chr5:162149108:162149313:+@chr5:162151730:162151753:+@chr5:162153093:162155515:+	0.390952380952381	0.63375	-0.242797619047619	0.000274373698749475	-	ENSG00000113327.15	GABRG2	chr5	+	162149108	162149313	162151730	162151753	162153093	162155515	206	24	2423
chr6:3285079:3285111:-@chr6:3284936:3284959:-@chr6:3283852:3283975:-	0.32952380952381	0.64625	-0.316726190476191	0.000330714207463027	-	ENSG00000137266.14	SLC22A23	chr6	-	3285079	3285111	3284936	3284959	3283852	3283975	33	24	124
chr7:108168277:108168402:-@chr7:108166921:108167073:-@chr7:108160361:108160492:-	0.517142857142857	0.815	-0.297857142857143	7.58106573312437e-05	-	ENSG00000091129.19	NRCAM	chr7	-	108168277	108168402	108166921	108167073	108160361	108160492	126	153	132
chr7:135685522:135685683:-@chr7:135684124:135684261:-@chr7:135681237:135681700:-	0.75952380952381	0.4775	0.28202380952381	0.00264316081155159	+	ENSG00000164707.15	SLC13A4	chr7	-	135685522	135685683	135684124	135684261	135681237	135681700	162	138	464
chr7:143382801:143383322:+@chr7:143387762:143387787:+@chr7:143388219:143388339:+	0.143333333333333	0.39375	-0.250416666666667	6.81416498029847e-05	-	ENSG00000159840.15	ZYX	chr7	+	143382801	143383322	143387762	143387787	143388219	143388339	522	26	121
chr7:99439376:99439596:+@chr7:99442997:99443175:+@chr7:99444789:99444839:+	0.5	0.7225	-0.2225	0.00627234733816085	-	ENSG00000160917.14	CPSF4	chr7	+	99439376	99439596	99442997	99443175	99444789	99444839	221	179	51
chr8:30544494:30544624:+@chr8:30549500:30549585:+@chr8:30558887:30558956:+	0.18047619047619	0.3825	-0.20202380952381	0.00177224741645011	-	ENSG00000157110.15	RBPMS	chr8	+	30544494	30544624	30549500	30549585	30558887	30558956	131	86	70
chr8:38757239:38757409:+@chr8:38823990:38824025:+@chr8:38825308:38825368:+	0.542380952380952	0.85375	-0.311369047619048	0.000688344247805367	-	ENSG00000147526.19	TACC1	chr8	+	38757239	38757409	38823990	38824025	38825308	38825368	171	36	61
chr8:38819522:38820635:+@chr8:38823990:38824025:+@chr8:38825308:38825368:+	0.116666666666667	0.46	-0.343333333333333	4.34161271892181e-05	-	ENSG00000147526.19	TACC1	chr8	+	38819522	38820635	38823990	38824025	38825308	38825368	1114	36	61
chr8:42319270:42319421:+@chr8:42319585:42319646:+@chr8:42320735:42320844:+	0.726666666666667	0.52125	0.205416666666667	0.000752332767972241	+	ENSG00000104365.13	IKBKB	chr8	+	42319270	42319421	42319585	42319646	42320735	42320844	152	62	110
chr9:128273850:128273972:-@chr9:128272785:128272865:-@chr9:128268420:128268524:-	0.572857142857143	0.9075	-0.334642857142857	4.48574968609275e-05	-	ENSG00000167110.17	GOLGA2	chr9	-	128273850	128273972	128272785	128272865	128268420	128268524	123	81	105
chr9:128459567:128459657:+@chr9:128460158:128460299:+@chr9:128460550:128460666:+	0.372380952380952	0.15875	0.213630952380952	0.00209545212850924	+	ENSG00000136811.16	ODF2	chr9	+	128459567	128459657	128460158	128460299	128460550	128460666	91	142	117
chr9:135736517:135736787:+@chr9:135742772:135742813:+@chr9:135750098:135750177:+	0.0919047619047619	0.30125	-0.209345238095238	0.000166478335285444	-	ENSG00000107147.12	KCNT1	chr9	+	135736517	135736787	135742772	135742813	135750098	135750177	271	42	80
chr9:137577470:137577603:-@chr9:137576309:137576402:-@chr9:137576080:137576167:-	0.434761904761905	0.23375	0.201011904761905	0.00579257859481394	+	ENSG00000148399.12	DPH7	chr9	-	137577470	137577603	137576309	137576402	137576080	137576167	134	94	88
chrX:150699195:150699300:+@chrX:150712342:150712365:+@chrX:150714479:150714529:+	0.133809523809524	0.34375	-0.209940476190476	0.0006236109625785	-	ENSG00000063601.16	MTMR1	chrX	+	150699195	150699300	150712342	150712365	150714479	150714529	106	24	51
chrX:150776174:150776293:-@chrX:150771805:150771822:-@chrX:150770304:150770369:-	0.142380952380952	0.3725	-0.230119047619048	5.56454010152384e-05	-	ENSG00000102181.20	CD99L2	chrX	-	150776174	150776293	150771805	150771822	150770304	150770369	120	18	66
chrX:153642492:153642611:+@chrX:153647452:153647666:+@chrX:153647919:153648326:+	0.350952380952381	0.55875	-0.207797619047619	0.00579861469934793	-	ENSG00000130829.17	DUSP9	chrX	+	153642492	153642611	153647452	153647666	153647919	153648326	120	215	408
chrX:154357434:154357623:-@chrX:154357251:154357274:-@chrX:154354825:154355072:-	0.422380952380952	0.7575	-0.335119047619048	0.000126222819354369	-	ENSG00000196924.14	FLNA	chrX	-	154357434	154357623	154357251	154357274	154354825	154355072	190	24	248
chrX:31134102:31134194:-@chrX:31126642:31126673:-@chrX:31119228:31121930:-	0.256190476190476	0.58625	-0.330059523809524	6.84242855473156e-05	-	ENSG00000198947.15	DMD	chrX	-	31134102	31134194	31126642	31126673	31119228	31121930	93	32	2703
chrX:48818041:48818109:+@chrX:48818220:48818412:+@chrX:48820106:48820255:+	0.872380952380952	0.6675	0.204880952380952	4.41802994084322e-05	+	ENSG00000094631.18	HDAC6	chrX	+	48818041	48818109	48818220	48818412	48820106	48820255	69	193	150
