## Supplementary material for "A comprehensive atlas of fetal splicing patterns in the brain of adult myotonic dystrophy type 1 patients": Suppl Tables: Table_4.csv

SE.event	MISO.eventID	BrainSpan (postnatal)	BrainSpan (prenatal)	Otero2021 (DM1)	Otero2021 (Healthy)	dPSI_pre_post	dPSI_DM1_CTRL	p.val_pre_post	p.val_DM1_CTRL	DM1_inclusion	Ensembl.geneID	HGNC.genesymbol	Chr	Strand	Start_up	End_up	Start_se	End_se	Start_dn	End_dn	Length_up	Length_se	Length_dn	Length_se_divisible_by_three
TACC2	chr10:122241958:122242001:+@chr10:122245065:122245073:+@chr10:122248643:122248803:+	0.176025641025641	0.854262295081967	0.413809523809524	0.1275	0.678236654056326	0.286309523809524	3.3594219177354e-23	0.00010418333009784	+	ENSG00000138162.18	TACC2	chr10	+	122241958	122242001	122245065	122245073	122248643	122248803	44	9	161	Yes
SORBS1a	chr10:95354882:95354967:-@chr10:95351209:95351376:-@chr10:95346406:95346452:-	0.88525641025641	0.390819672131148	0.64952380952381	0.9675	-0.494436738125263	-0.317976190476191	1.2417879846393e-20	4.42765518384105e-05	-	ENSG00000095637.21	SORBS1	chr10	-	95354882	95354967	95351209	95351376	95346406	95346452	86	168	47	Yes
SORBS1b	chr10:95354882:95354967:-@chr10:95351216:95351376:-@chr10:95346406:95346452:-	0.865512820512821	0.367049180327869	0.582380952380952	0.955	-0.498463640184952	-0.372619047619048	3.90363458072151e-20	4.49548945138303e-05	-	ENSG00000095637.21	SORBS1	chr10	-	95354882	95354967	95351216	95351376	95346406	95346452	86	161	47	No
SORBS1c	chr10:95381685:95381799:-@chr10:95375973:95376056:-@chr10:95367650:95367699:-	0.733333333333333	0.270655737704918	0.620476190476191	0.89375	-0.462677595628415	-0.27327380952381	5.6405372567627e-23	4.56412903720541e-05	-	ENSG00000095637.21	SORBS1	chr10	-	95381685	95381799	95375973	95376056	95367650	95367699	115	84	50	Yes
NUMA1	chr11:72012895:72016260:-@chr11:72012401:72012442:-@chr11:72010786:72010854:-	0.396538461538462	0.0559016393442623	0.218571428571429	0.43	-0.340636822194199	-0.211428571428571	9.86840141721342e-24	0.000746672819393888	-	ENSG00000137497.17	NUMA1	chr11	-	72012895	72016260	72012401	72012442	72010786	72010854	3366	42	69	Yes
CAMKK2	chr12:121245140:121245240:-@chr12:121244573:121244615:-@chr12:121237697:121240869:-	0.577051282051282	0.0434426229508197	0.662380952380952	0.925	-0.533608659100462	-0.262619047619048	1.38685726115352e-23	4.92847769811614e-05	-	ENSG00000110931.18	CAMKK2	chr12	-	121245140	121245240	121244573	121244615	121237697	121240869	101	43	3173	No
DNM1L	chr12:32701415:32701562:+@chr12:32705825:32705863:+@chr12:32707367:32707413:+	0.471282051282051	0.151967213114754	0.493809523809524	0.7325	-0.319314838167297	-0.238690476190476	2.76460975557907e-16	0.000154362870646849	-	ENSG00000087470.17	DNM1L	chr12	+	32701415	32701562	32705825	32705863	32707367	32707413	148	39	47	Yes
PPHLN1	chr12:42374863:42375074:+@chr12:42384940:42384996:+@chr12:42387456:42387535:+	0.42948717948718	0.0845901639344262	0.22	0.49375	-0.344897015552753	-0.27375	2.58544459967815e-23	0.000152920242946833	-	ENSG00000134283.17	PPHLN1	chr12	+	42374863	42375074	42384940	42384996	42387456	42387535	212	57	80	Yes
DCLK1	chr13:35793366:35793479:-@chr13:35788212:35788285:-@chr13:35768652:35774699:-	0.471794871794872	0.0473770491803279	0.393333333333333	0.605	-0.424417822614544	-0.211666666666667	1.04375425150659e-23	4.50524565170812e-05	-	ENSG00000133083.14	DCLK1	chr13	-	35793366	35793479	35788212	35788285	35768652	35774699	114	74	6048	No
MBNL2a	chr13:97346804:97347067:+@chr13:97356796:97356849:+@chr13:97357482:97357635:+	0.33	0.688524590163934	0.630952380952381	0.26625	0.358524590163934	0.364702380952381	2.12572253498554e-17	6.17224723744144e-05	+	ENSG00000139793.18	MBNL2	chr13	+	97346804	97347067	97356796	97356849	97357482	97357635	264	54	154	Yes
MBNL2b	chr13:97357482:97357635:+@chr13:97366459:97366553:+@chr13:97391322:97394120:+	0.390512820512821	0.648852459016394	0.478571428571429	0.245	0.258339638503573	0.233571428571429	2.12363239487455e-12	0.000894567197897935	+	ENSG00000139793.18	MBNL2	chr13	+	97357482	97357635	97366459	97366553	97391322	97394120	154	95	2799	No
MBNL2c	chr13:97365136:97365171:+@chr13:97366459:97366553:+@chr13:97391322:97394120:+	0.47948717948718	0.708360655737705	0.621904761904762	0.34	0.228873476250525	0.281904761904762	5.94915389470909e-10	0.00069256320627636	+	ENSG00000139793.18	MBNL2	chr13	+	97365136	97365171	97366459	97366553	97391322	97394120	36	95	2799	No
PACS2	chr14:105384879:105384987:+@chr14:105385685:105385717:+@chr14:105389961:105390003:+	0.433076923076923	0.0318032786885246	0.395238095238095	0.6425	-0.401273644388399	-0.247261904761905	9.95329678629477e-24	0.00311919873646645	-	ENSG00000179364.13	PACS2	chr14	+	105384879	105384987	105385685	105385717	105389961	105390003	109	33	43	Yes
TJP1	chr15:29720358:29720708:-@chr15:29719777:29720016:-@chr15:29718266:29719138:-	0.526025641025641	0.147704918032787	0.358095238095238	0.57125	-0.378320722992854	-0.213154761904762	3.44487662706454e-21	0.00150545444119316	-	ENSG00000104067.16	TJP1	chr15	-	29720358	29720708	29719777	29720016	29718266	29719138	351	240	873	Yes
KIFC3	chr16:57759728:57759836:-@chr16:57759125:57759153:-@chr16:57758217:57758909:-	0.802820512820513	0.151803278688525	0.658571428571429	0.945	-0.651017234131988	-0.286428571428571	3.38302697682962e-23	8.34389567694624e-05	-	ENSG00000140859.15	KIFC3	chr16	-	57759728	57759836	57759125	57759153	57758217	57758909	109	29	693	No
MTSS1L	chr16:70679630:70679704:-@chr16:70679315:70679323:-@chr16:70678252:70678409:-	0.699615384615385	0.458196721311475	0.482380952380952	0.71375	-0.241418663303909	-0.231369047619048	7.03102345763733e-21	0.000137780887933213	-	ENSG00000132613.14	MTSS1L	chr16	-	70679630	70679704	70679315	70679323	70678252	70678409	75	9	158	Yes
ARHGAP44	chr17:12958717:12958897:+@chr17:12973302:12973319:+@chr17:12974089:12974310:+	0.46948717948718	0.17016393442623	0.247142857142857	0.7675	-0.29932324506095	-0.520357142857143	7.20564188262584e-16	5.58814067725142e-05	-	ENSG00000006740.16	ARHGAP44	chr17	+	12958717	12958897	12973302	12973319	12974089	12974310	181	18	222	Yes
MAPT	chr17:45962321:45962470:+@chr17:45971859:45971945:+@chr17:45978375:45978440:+	0.356282051282051	0.0113114754098361	0.151428571428571	0.62125	-0.344970575872215	-0.469821428571429	6.66404904309586e-25	0.000120730306216282	-	ENSG00000186868.15	MAPT	chr17	+	45962321	45962470	45971859	45971945	45978375	45978440	150	87	66	Yes
CSNK1D	chr17:82248875:82249014:-@chr17:82245976:82246039:-@chr17:82244362:82244831:-	0.578461538461538	0.253606557377049	0.238095238095238	0.5675	-0.324854981084489	-0.329404761904762	1.51103313373925e-22	0.000125013157881826	-	ENSG00000141551.14	CSNK1D	chr17	-	82248875	82249014	82245976	82246039	82244362	82244831	140	64	470	No
DLGAP1	chr18:3729135:3729375:-@chr18:3656084:3656113:-@chr18:3581875:3582248:-	0.473076923076923	0.029672131147541	0.23	0.53125	-0.443404791929382	-0.30125	7.08029562201738e-24	0.000186257037118106	-	ENSG00000170579.16	DLGAP1	chr18	-	3729135	3729375	3656084	3656113	3581875	3582248	241	30	374	Yes
TCF3	chr19:1615686:1615821:-@chr19:1615285:1615485:-@chr19:1612207:1612433:-	0.415128205128205	0.774426229508197	0.532857142857143	0.32125	0.359298024379992	0.211607142857143	4.42584983828642e-19	0.00163925937575955	+	ENSG00000071564.14	TCF3	chr19	-	1615686	1615821	1615285	1615485	1612207	1612433	136	201	227	Yes
SOS1	chr2:38995123:38995387:-@chr2:38989270:38989314:-@chr2:38987473:38987591:-	0.366153846153846	0.119180327868852	0.23	0.44625	-0.246973518284994	-0.21625	4.44203899240254e-18	0.004253331701065	-	ENSG00000115904.12	SOS1	chr2	-	38995123	38995387	38989270	38989314	38987473	38987591	265	45	119	Yes
PLA2G6	chr22:38129454:38129562:-@chr22:38128269:38128430:-@chr22:38126371:38126449:-	0.354871794871795	0.877213114754098	0.50952380952381	0.2125	0.522341319882304	0.29702380952381	9.62760470202095e-23	4.53461304994213e-05	+	ENSG00000184381.18	PLA2G6	chr22	-	38129454	38129562	38128269	38128430	38126371	38126449	109	162	79	Yes
ATP1B3	chr3:141876614:141876910:+@chr3:141902136:141902227:+@chr3:141903620:141903748:+	0.568846153846154	0.0936065573770492	0.348095238095238	0.7	-0.475239596469105	-0.351904761904762	2.04153705451561e-19	5.63557367431511e-05	-	ENSG00000069849.10	ATP1B3	chr3	+	141876614	141876910	141902136	141902227	141903620	141903748	297	92	129	No
MBNL1	chr3:152445282:152445539:+@chr3:152446704:152446757:+@chr3:152447620:152447773:+	0.457948717948718	0.753114754098361	0.725714285714286	0.48	0.295166036149643	0.245714285714286	2.37492686877278e-17	0.00052127958185434	+	ENSG00000152601.17	MBNL1	chr3	+	152445282	152445539	152446704	152446757	152447620	152447773	258	54	154	Yes
LRRFIP2	chr3:37094792:37094908:-@chr3:37091467:37091538:-@chr3:37083636:37083806:-	0.717435897435897	0.221803278688525	0.618095238095238	0.84875	-0.495632618747373	-0.230654761904762	3.12661155291387e-22	0.000524613579118774	-	ENSG00000093167.17	LRRFIP2	chr3	-	37094792	37094908	37091467	37091538	37083636	37083806	117	72	171	Yes
PALLD	chr4:168924945:168925078:+@chr4:168925233:168925278:+@chr4:168926213:168928457:+	0.337051282051282	0.0867213114754098	0.124761904761905	0.32625	-0.250329970575872	-0.201488095238095	3.67976128669188e-21	0.000969068609120903	-	ENSG00000129116.17	PALLD	chr4	+	168924945	168925078	168925233	168925278	168926213	168928457	134	46	2245	No
PACRGL	chr4:20700459:20700706:+@chr4:20702141:20702221:+@chr4:20704466:20704533:+	0.601794871794872	0.355409836065574	0.443333333333333	0.695	-0.246385035729298	-0.251666666666667	6.80085773623765e-11	0.00497758117231652	-	ENSG00000163138.18	PACRGL	chr4	+	20700459	20700706	20702141	20702221	20704466	20704533	248	81	68	Yes
ADD1	chr4:2926014:2926112:+@chr4:2926642:2926675:+@chr4:2928171:2930073:+	0.307820512820513	0.820983606557377	0.570476190476191	0.32625	0.513163093736864	0.24422619047619	6.74578846167487e-22	0.00024511441402169	+	ENSG00000087274.16	ADD1	chr4	+	2926014	2926112	2926642	2926675	2928171	2930073	99	34	1903	No
SEPT11	chr4:77030783:77030970:+@chr4:77036773:77036837:+@chr4:77039073:77039326:+	0.441666666666667	0.0463934426229508	0.234285714285714	0.4425	-0.395273224043716	-0.208214285714286	4.10339352590323e-22	0.00578051668988057	-	ENSG00000138758.11	SEPT11	chr4	+	77030783	77030970	77036773	77036837	77039073	77039326	188	65	254	No
GABRG2	chr5:162149108:162149313:+@chr5:162151730:162151753:+@chr5:162153093:162155515:+	0.368846153846154	0.049016393442623	0.390952380952381	0.63375	-0.319829760403531	-0.242797619047619	1.10025186694793e-23	0.000274373698749475	-	ENSG00000113327.15	GABRG2	chr5	+	162149108	162149313	162151730	162151753	162153093	162155515	206	24	2423	Yes
NRCAM	chr7:108168277:108168402:-@chr7:108166921:108167073:-@chr7:108160361:108160492:-	0.436923076923077	0.155737704918033	0.517142857142857	0.815	-0.281185372005044	-0.297857142857143	4.22477411163582e-18	7.58106573312437e-05	-	ENSG00000091129.19	NRCAM	chr7	-	108168277	108168402	108166921	108167073	108160361	108160492	126	153	132	Yes
GOLGA2	chr9:128273850:128273972:-@chr9:128272785:128272865:-@chr9:128268420:128268524:-	0.734102564102564	0.125081967213115	0.572857142857143	0.9075	-0.609020596889449	-0.334642857142857	7.19775244579819e-23	4.48574968609275e-05	-	ENSG00000167110.17	GOLGA2	chr9	-	128273850	128273972	128272785	128272865	128268420	128268524	123	81	105	Yes
DMD	chrX:31134102:31134194:-@chrX:31126642:31126673:-@chrX:31119228:31121930:-	0.458205128205128	0.155901639344262	0.256190476190476	0.58625	-0.302303488860866	-0.330059523809524	2.62721027205621e-18	6.84242855473156e-05	-	ENSG00000198947.15	DMD	chrX	-	31134102	31134194	31126642	31126673	31119228	31121930	93	32	2703	No
